# Human single-cell atlas analysis reveals heterogeneous endothelial signaling

**DOI:** 10.1101/2025.08.15.670370

**Authors:** Zimo Zhu, Rongbin Zheng, Yang Yu, Lili Zhang, Kaifu Chen

## Abstract

Endothelial cells (ECs) play complex roles across tissues and vessel types. Yet, systematic investigations of EC heterogeneity in the combined context of vessel type and tissue microenvironment are still largely lacking. We integrated over three million single cells of scRNA-seq datasets in 15 human tissues and found that ECs in some tissues (e.g., heart and kidney) exhibited greater tissue specificity, while others displayed more substantial vessel specificity. We developed a computational pipeline to analyze cell-cell communications (CCC) mediated by metabolites or proteins to explore microenvironmental regulation. Interestingly, our results showed that CCC events involving ECs varied vastly across tissues, highlighting tissue-specific EC interactions. Using topic modeling, we identified CCC patterns, termed CCC topics, representing metabolite- and protein-mediated interactions between ECs and other tissue-resident cells. Most CCC topics exhibited high tissue specificity, potentially explaining microenvironmental regulations for EC heterogeneity. The work systematically investigates EC heterogeneity and provides insights into how EC heterogeneity was regulated across diverse tissue microenvironments.
