## Supplementary Table 2 for "Human single-cell atlas analysis reveals heterogeneous endothelial signaling"

### Sheet: met-sensor
topic	term	beta
1	L-Glutamine^SLC3A2	0.271776
1	L-Glutamine^SLC7A5	0.216808
1	D-Mannose^SLC2A3	0.0889006
1	L-Serine^SLC3A2	0.0867865
1	L-Glutamine^SLC38A2	0.0762156
1	Dehydroascorbic acid^SLC2A3	0.0571882
1	Choline^SLC44A1	0.0529598
1	L-Glutamine^SLC1A5	0.0476744
1	Choline^SLC44A2	0.0413319
1	L-Serine^SLC1A5	0.017019
2	D-Mannose^SLC2A3	0.988763
2	Dehydroascorbic acid^SLC2A3	0.00238366
2	Cholesterol^LDLR	0.00124858
2	Vitamin A^RBP1	0.00124858
2	13-cis-Retinoic acid^RXRA	0.000113507
2	25-Hydroxycholesterol^NR1H3	0.000113507
2	9-cis-Retinoic acid^RXRA	0.000113507
2	Adenine^SLC35F5	0.000113507
2	Adenosine^SLC29A1	0.000113507
2	Cholesterol^CD36	0.000113507
3	Dehydroascorbic acid^SLC2A3	0.56305
3	D-Mannose^SLC2A3	0.306761
3	L-Glutamine^SLC38A1	0.105503
3	Retinal^RARB	0.0111635
3	Vitamin A^RARB	0.00487421
3	13-cis-Retinoic acid^RXRA	0.000157233
3	25-Hydroxycholesterol^NR1H3	0.000157233
3	9-cis-Retinoic acid^RXRA	0.000157233
3	Adenine^SLC35F5	0.000157233
3	Adenosine^SLC29A1	0.000157233
4	Dehydroascorbic acid^SLC2A3	0.330035
4	Choline^SLC44A2	0.28316
4	Sphingosine 1-phosphate^S1PR1	0.185938
4	Cholesterol^CD36	0.142535
4	Cholesterol^RORA	0.0453125
4	Inosine^SLC29A1	0.00190972
4	L-Glutamine^SLC38A2	0.00190972
4	13-cis-Retinoic acid^RXRA	0.000173611
4	25-Hydroxycholesterol^NR1H3	0.000173611
4	9-cis-Retinoic acid^RXRA	0.000173611
5	gamma-Aminobutyric acid^SLC6A6	0.203043
5	Choline^SLC44A2	0.160446
5	gamma-Aminobutyric acid^GABBR1	0.10568
5	Thymidine^SLC29A1	0.0853955
5	L-Glutamine^SLC38A2	0.0752536
5	D-Fructose^SLC2A8	0.046856
5	L-Serine^SLC1A5	0.0387424
5	L-Glutamine^SLC38A7	0.0306288
5	13-cis-Retinoic acid^RXRA	0.0245436
5	9-cis-Retinoic acid^RXRA	0.0245436
6	D-Mannose^SLC2A3	0.2702
6	Cholesterol^CD36	0.1382
6	Sphingosine 1-phosphate^S1PR1	0.1382
6	Cholesterol^SCARB1	0.1342
6	Cholesterol^LDLR	0.1122
6	L-Glutamine^SLC1A5	0.0742
6	Hydrogen sulfide^CD36	0.0482
6	L-Arginine^AVPR2	0.0322
6	L-Arginine^SLC7A1	0.0142
6	Cholesterol^RORA	0.0082
7	L-Glutamine^SLC38A2	0.94986
7	D-Glucose^SLC2A3	0.0373023
7	L-Serine^SLC3A2	0.00381395
7	Iron^SLC40A1	0.00195349
7	Sphingosine 1-phosphate^S1PR1	0.00102326
7	Thyroxine^THRA	0.00102326
7	13-cis-Retinoic acid^RXRA	9.30E-05
7	25-Hydroxycholesterol^NR1H3	9.30E-05
7	9-cis-Retinoic acid^RXRA	9.30E-05
7	Adenine^SLC35F5	9.30E-05
8	D-Mannose^SLC2A3	0.910965
8	D-Glucose^SLC2A3	0.0600877
8	L-Glutamine^SLC38A2	0.0162281
8	Cholesterol^CD36	0.00160819
8	Cholesterol^LDLR	0.00160819
8	L-Methionine^SLC7A5	0.00160819
8	13-cis-Retinoic acid^RXRA	0.000146199
8	25-Hydroxycholesterol^NR1H3	0.000146199
8	9-cis-Retinoic acid^RXRA	0.000146199
8	Adenine^SLC35F5	0.000146199
9	D-Mannose^SLC2A3	0.380962
9	L-Glutamine^SLC38A1	0.198269
9	L-Glutamine^SLC1A5	0.1425
9	Sphingosine 1-phosphate^S1PR1	0.0963462
9	L-Glutamine^SLC38A2	0.0809615
9	L-Serine^SLC3A2	0.0617308
9	L-Serine^SLC1A5	0.0251923
9	D-Glucose^SLC2A3	0.00211539
9	all-trans-Retinoic acid^RXRA	0.00211539
9	13-cis-Retinoic acid^RXRA	0.000192308
10	L-Glutamine^SLC3A2	0.972085
10	L-Serine^SLC3A2	0.0146861
10	D-Glucose^SLC2A3	0.00347534
10	D-Glucose^SLC2A8	0.00123318
10	Hydrogen sulfide^CD36	0.00123318
10	L-Arginine^SLC7A1	0.00123318
10	13-cis-Retinoic acid^RXRA	0.000112108
10	25-Hydroxycholesterol^NR1H3	0.000112108
10	9-cis-Retinoic acid^RXRA	0.000112108
10	Adenine^SLC35F5	0.000112108
11	L-Glutamine^SLC3A2	0.250221
11	L-Serine^SLC3A2	0.172788
11	Choline^SLC44A1	0.0997788
11	D-Mannose^SLC2A3	0.0997788
11	Cholesterol^CD36	0.0975664
11	Glycerol^AQP3	0.0754425
11	Thymidine^SLC29A1	0.0488938
11	Guanosine^SLC29A1	0.0400442
11	Cytidine^SLC29A1	0.0311947
11	Inosine^SLC29A1	0.0289823
12	Choline^SLC44A2	0.558845
12	Cholesterol^CD36	0.212477
12	Choline^SLC44A1	0.111918
12	L-Glutamine^SLC38A1	0.0858473
12	Dehydroascorbic acid^SLC2A3	0.0132216
12	Serotonin^SLC6A4	0.00763501
12	13-cis-Retinoic acid^RXRA	0.00018622
12	25-Hydroxycholesterol^NR1H3	0.00018622
12	9-cis-Retinoic acid^RXRA	0.00018622
12	Adenine^SLC35F5	0.00018622
13	Dehydroascorbic acid^SLC2A3	0.23144
13	L-Serine^SLC3A2	0.16856
13	Cholesterol^RORA	0.125963
13	Adenine^SLC35F5	0.119878
13	L-Glutamine^SLC38A1	0.0914807
13	Cholesterol^LDLR	0.056998
13	L-Cysteine^SLC43A2	0.046856
13	L-Lysine^SLC7A1	0.036714
13	Cholesterol^SCARB1	0.0326572
13	Heme^NR1D2	0.0286004
14	L-Glutamine^SLC38A2	0.343808
14	L-Glutamine^SLC38A1	0.241641
14	Cholesterol^LDLR	0.198297
14	Sphingosine 1-phosphate^S1PR1	0.0760062
14	Cholesterol^CD36	0.0729102
14	Prostaglandin E2^PTGER4	0.0558824
14	L-Lysine^SLC7A1	0.00170279
14	Phosphate^SLC20A2	0.00170279
14	13-cis-Retinoic acid^RXRA	0.000154799
14	25-Hydroxycholesterol^NR1H3	0.000154799
15	Iron^SLC40A1	0.187536
15	L-Serine^SLC3A2	0.165314
15	L-Glutamine^SLC38A2	0.164348
15	L-Glutamine^SLC3A2	0.163382
15	Cholesterol^LDLR	0.122802
15	Cholesterol^CD36	0.0986473
15	Vitamin A^RBP1	0.0368116
15	D-Glucose^SLC2A3	0.0310145
15	Hydrogen sulfide^CD36	0.012657
15	Heme^LRP1	0.00879227

### Sheet: protein-ligand
topic	term	beta
1	ARPC5^LDLR	0.00501631
1	HSPA8^LDLR	0.00498446
1	CALR^ITGAV	0.00494863
1	MIF^TNFRSF10D	0.00488096
1	HLA-A^APLP2	0.00481726
1	MIF^TNFRSF14	0.00479338
1	ACTR2^LDLR	0.00474959
1	GNAI2^CAV1	0.00467793
1	CD99^CD81	0.00461026
1	ARF1^INSR	0.00459832
2	HMGB1^THBD	0.00475618
2	LGALS1^ITGB1	0.00475618
2	YBX1^NOTCH1	0.00473978
2	HLA-A^APLP2	0.00472338
2	COPA^CD74	0.00445282
2	CD99^CD81	0.00444462
2	GNAI2^IGF1R	0.00443642
2	GNAI2^S1PR1	0.00442822
2	CALR^ITGAV	0.00441182
2	GNAI2^CAV1	0.00441182
3	GNAS^ADRB2	0.0069592
3	LGALS1^ITGB1	0.00694462
3	ARPC5^ADRB2	0.00691544
3	HSPA8^ADRB2	0.00691544
3	ACTR2^ADRB2	0.00688627
3	MIF^TNFRSF14	0.00688627
3	HMGB1^THBD	0.00684251
3	CD99^CD81	0.00672582
3	GNAI2^CAV1	0.00672582
3	GNAI2^S1PR1	0.00671123
4	HSPA8^LDLR	0.00822408
4	HMGB1^THBD	0.00813662
4	ARPC5^LDLR	0.00810747
4	CD99^CD81	0.00784509
4	ACTR2^LDLR	0.00752441
4	LGALS1^ITGB1	0.00734949
4	LRPAP1^LDLR	0.00734949
4	COPA^CD74	0.00729118
4	GNAI2^CAV1	0.00726203
4	YBX1^NOTCH1	0.00723288
5	LGALS1^ITGB1	0.00723391
5	CALM1^AQP1	0.00721596
5	ANXA2^ROBO4	0.00719801
5	CALM3^AQP1	0.00718007
5	HMGB1^THBD	0.00716212
5	MIF^TNFRSF14	0.00716212
5	GNAI2^CAV1	0.00710829
5	GNAI2^S1PR1	0.00701856
5	CD99^CD81	0.00687499
5	LMAN1^MCFD2	0.00669554
6	FABP5^RXRA	0.00761029
6	LAMB2^RPSA	0.00756593
6	GNAI2^UNC5B	0.00694486
6	PSAP^SORT1	0.00623507
6	LRPAP1^SORT1	0.00585799
6	TGFB1^TGFBR3	0.00581363
6	ADM^CALCRL	0.00554746
6	GRN^SORT1	0.00528129
6	APP^LRP6	0.00488203
6	LGALS1^CD69	0.00488203
7	HMGB1^THBD	0.0101833
7	ARPC5^LDLR	0.0101228
7	ACTR2^LDLR	0.0100825
7	MIF^TNFRSF14	0.0100624
7	LGALS1^ITGB1	0.0100422
7	TIMP1^CD63	0.0100422
7	GNAI2^CAV1	0.00998171
7	LRPAP1^LDLR	0.00998171
7	HSPA8^LDLR	0.00996155
7	ANXA2^ROBO4	0.00992123
8	ADAM10^TSPAN17	0.00337581
8	ARF1^PLD2	0.00336891
8	HSPA8^LDLR	0.0033344
8	LMAN1^MCFD2	0.00329299
8	LRPAP1^LDLR	0.00328608
8	ACTR2^LDLR	0.00323087
8	ARPC5^LDLR	0.00321706
8	LGALS1^ITGB1	0.00321706
8	CD99^CD99L2	0.00321016
8	COPA^CD74	0.00319636
9	CALR^SCARF1	0.0112214
9	NAMPT^ITGA5_ITGB1	0.0111758
9	TGFB1^LPP	0.0110617
9	ARF6^SMAP1	0.0108411
9	HLA-A^APLP2	0.0107726
9	CALM1^PTPRA	0.0107574
9	MIF^TNFRSF10D	0.0106737
9	YBX1^NOTCH1	0.0106281
9	CALR^ITGAV	0.0101184
9	MIF^ACKR3	0.00861216
10	COL6A3^ITGA1_ITGB1	0.0144809
10	VEGFA^ITGB1	0.0130078
10	VEGFA^ITGAV	0.0128797
10	MAML2^NOTCH4	0.0117909
10	COL18A1^ITGA1_ITGB1	0.0117269
10	ADAM10^TSPAN14	0.0110224
10	CALM1^INSR	0.0109583
10	ADAM10^NOTCH1	0.0107021
10	AGRN^ITGB1	0.010446
10	HLA-A^APLP2	0.00999763
11	CD99^CD81	0.00888144
11	ARF1^INSR	0.00884916
11	HMGB1^THBD	0.00881687
11	HLA-A^APLP2	0.00878459
11	MIF^TNFRSF10D	0.00878459
11	MIF^TNFRSF14	0.00878459
11	CALM1^INSR	0.0087523
11	CALR^ITGAV	0.0087523
11	CALM1^AQP1	0.00868774
11	HSPA8^LDLR	0.00868774
12	TGFB1^ENG	0.0034816
12	ACTR2^LDLR	0.00347275
12	ADAM10^TSPAN15	0.00346389
12	GNAI2^S1PR1	0.00346389
12	TGFB1^CAV1	0.00346389
12	ARPC5^LDLR	0.00345503
12	HMGB1^THBD	0.00345503
12	LMAN1^MCFD2	0.00345503
12	ANXA2^ROBO4	0.00344618
12	FAM3C^LAMP1	0.00344618
13	CD99^CD81	0.00687968
13	MIF^TNFRSF14	0.00687059
13	HLA-A^APLP2	0.00685242
13	CALM1^AQP1	0.00682516
13	YBX1^NOTCH1	0.00681607
13	CALM3^AQP1	0.0067252
13	GNAI2^S1PR1	0.00671612
13	GNAI2^CAV1	0.0066616
13	COPA^CD74	0.00654347
13	APP^CD74	0.00636173
14	CALM3^INSR	0.00528427
14	ARF1^INSR	0.00522314
14	CALM1^INSR	0.00510961
14	GNAI2^S1PR1	0.00510961
14	GNAI2^CAV1	0.00510088
14	LGALS1^ITGB1	0.00495242
14	APP^TSPAN15	0.00485636
14	LMAN1^MCFD2	0.00484762
14	APP^CD74	0.00480396
14	TIMP1^CD63	0.0046817
15	ADAM17^NOTCH1	0.00500637
15	CALM1^PTPRA	0.00500637
15	HMGB1^THBD	0.00500637
15	MAML2^NOTCH1	0.00500637
15	ADAM17^ITGA5	0.00499392
15	CALM1^INSR	0.00499392
15	ADAM17^ITGB1	0.00498147
15	CALM1^RYR2	0.00498147
15	COPA^CD74	0.00496902
15	LAMA2^RPSA	0.00484451
